# CAGEE: computational analysis of gene expression evolution

**DOI:** 10.1101/2022.11.18.517074

**Authors:** Jason Bertram, Ben Fulton, Jason P. Tourigny, Yadira Peña-Garcia, Leonie C. Moyle, Matthew W. Hahn

## Abstract

Despite the increasing abundance of whole transcriptome data, few methods are available to analyze global gene expression across phylogenies. Here, we present a new software package (CAGEE) for inferring patterns of increases and decreases in gene expression across a phylogenetic tree, as well as the rate at which these changes occur. In contrast to previous methods that treat each gene independently, CAGEE can calculate genome-wide rates of gene expression, along with ancestral states for each gene. The statistical approach developed here makes it possible to infer lineage-specific shifts in rates of evolution across the genome, in addition to possible differences in rates among multiple tissues sampled from the same species. We demonstrate the accuracy and robustness of our method on simulated data, and apply it to a dataset of ovule gene expression collected from multiple self-compatible and self-incompatible species in the genus *Solanum* to test hypotheses about the evolutionary forces acting during mating system shifts. These comparisons allow us to highlight the power of CAGEE, demonstrating its utility for use in any empirical system and for the analysis of most morphological traits. Our software is available at https://github.com/hahnlab/CAGEE/.
