## Supplementary Table 2 for "CAGEE: computational analysis of gene expression evolution"

### Sheet: Sheet1
Supplementary Table 2: GO term category enrichment within the set of genes with credible increases or decreases in expression specifically on any SC branch (solid red branches in Fig 3) compared to credible loci on any SI branch (black branches in Fig 3).
This comparison focuses on gene expression evolution specifically associated with a transition to SC, over and above ‘background’ rates of expression evolution across the rest of the clade.
At FDR<0.05, GO enrichment analysis identified nine 'Biological processes' (BioProc) and two 'Molecular function' (MolecFunc) that were significantly enriched. Many genes overlapped >1 significant GO term.
All credible genes within each GO term are listed by gene ID (based on Tomato Genome version SL4.0 and Annotation ITAG4.0; solgenomics.net).
ANALYSIS	Category	BioProc	BioProc	BioProc	BioProc	BioProc	BioProc	BioProc	BioProc	BioProc	MolecFunc	MolecFunc
STATISTICS	Name	Reg. of transcription, DNA-templated	Reg. of nucleic acid-templated transcription	Reg. of RNA biosynthetic proc.	Reg. of nucleobase-containing compound metabolic proc.	Reg. of cellular macromolecule biosynthetic proc.	Reg. of gene expression	Reg. of primary metabolic proc.	Reg. of cellular metabolic proc.	Reg. of macromolecule metabolic proc.	DNA-binding transcription factor activity	Transcription regulator activity
	Accession	GO:0006355	GO:1903506	GO:2001141	GO:0019219	GO:2000112	GO:0010468	GO:0080090	GO:0031323	GO:0060255	GO:0003700	GO:0140110
	Enrichment FDR	0.0122688	0.0122688	0.0122688	0.0151703	0.0151703	0.0122688	0.0353822	0.0392972	0.0353822	0.00757325	0.00757325
	nGenes	126	126	126	132	136	143	154	162	167	84	88
	Pathway Genes	1473	1473	1473	1548	1571	1719	1819	1875	1973	811	916
	Fold Enrichment	1.27995	1.27995	1.27995	1.25628	1.25772	1.2686	1.21256	1.20307	1.20373	1.36105	1.3585
ALLGENES	SOLYC01G006220.2.1	X	X	X	X	X	X	X	X	X
	SOLYC01G007810.1.1	X	X	X	X	X	X	X	X	X
	SOLYC01G009020.3.1							X	X	X
	SOLYC01G009170.3.1	X	X	X	X	X	X	X	X	X	X	X
	SOLYC01G009860.3.1	X	X	X	X	X	X	X	X	X
	SOLYC01G068280.3.1				X			X	X	X
	SOLYC01G079480.3.1	X	X	X	X	X	X	X	X	X	X	X
	SOLYC01G086870.3.1										X	X
	SOLYC01G087850.2.1						X	X		X
	SOLYC01G087990.3.1	X	X	X	X	X	X	X	X	X	X	X
	SOLYC01G090460.3.1	X	X	X	X	X	X	X	X	X	X	X
	SOLYC01G095630.3.1	X	X	X	X	X	X	X	X	X	X	X
	SOLYC01G096630.3.1	X	X	X	X	X	X	X	X	X
	SOLYC01G096750.1.1						X			X
	SOLYC01G104470.3.1						X			X
	SOLYC01G104650.3.1	X	X	X	X	X	X	X	X	X	X	X
	SOLYC01G108047.1.1	X	X	X	X	X	X	X	X	X
	SOLYC01G108280.3.1								X
	SOLYC01G109880.3.1	X	X	X	X	X	X	X	X	X	X	X
	SOLYC01G110310.3.1	X	X	X	X	X	X	X	X	X	X	X
	SOLYC02G021430.1.1	X	X	X	X	X	X	X	X	X
	SOLYC02G062385.1.1	X	X	X	X	X	X	X	X	X
	SOLYC02G062680.3.1					X			X	X
	SOLYC02G062960.3.1	X	X	X	X	X	X	X	X	X	X	X
	SOLYC02G064960.3.1	X	X	X	X	X	X	X	X	X	X	X
	SOLYC02G065400.3.1								X
	SOLYC02G068200.1.1	X	X	X	X	X	X	X	X	X	X	X
	SOLYC02G068720.3.1	X	X	X	X	X	X	X	X	X
	SOLYC02G077590.1.1	X	X	X	X	X	X	X	X	X	X	X
	SOLYC02G079180.1.1	X	X	X	X	X	X	X	X	X	X	X
	SOLYC02G080890.3.1	X	X	X	X	X	X	X	X	X	X	X
	SOLYC02G088345.1.1	X	X	X	X	X	X	X	X	X	X	X
	SOLYC02G090970.1.1							X	X	X
	SOLYC02G090980.1.1							X	X	X
	SOLYC02G091930.3.1	X	X	X	X	X	X	X	X	X	X	X
	SOLYC02G092050.3.1	X	X	X	X	X	X	X	X	X	X	X
	SOLYC02G092980.3.1							X	X	X
	SOLYC02G093150.3.1	X	X	X	X	X	X	X	X	X	X	X
	SOLYC03G006830.3.1	X	X	X	X	X	X	X	X	X	X	X
	SOLYC03G007370.3.1	X	X	X	X	X	X	X	X	X	X	X
	SOLYC03G007800.3.1					X			X	X
	SOLYC03G020060.3.1							X	X	X
	SOLYC03G025170.1.1	X	X	X	X	X	X	X	X	X	X	X
	SOLYC03G063390.1.1	X	X	X	X	X	X	X	X	X
	SOLYC03G082430.1.1	X	X	X	X	X	X	X	X	X
	SOLYC03G082480.3.1											X
	SOLYC03G083300.3.1	X	X	X	X	X	X	X	X	X		X
	SOLYC03G093550.1.1	X	X	X	X	X	X	X	X	X	X	X
	SOLYC03G093560.1.1	X	X	X	X	X	X	X	X	X	X	X
	SOLYC03G093610.1.1	X	X	X	X	X	X	X	X	X	X	X
	SOLYC03G095770.3.1	X	X	X	X	X	X	X	X	X	X	X
	SOLYC03G096870.3.1							X	X	X
	SOLYC03G097920.1.1							X	X	X
	SOLYC03G112060.3.1								X
	SOLYC03G113270.3.1	X	X	X	X	X	X	X	X	X	X	X
	SOLYC03G113760.3.1	X	X	X	X	X	X	X	X	X	X	X
	SOLYC03G115020.3.1	X	X	X	X	X	X	X	X	X
	SOLYC03G115650.3.1					X	X	X	X	X
	SOLYC03G115850.3.1	X	X	X	X	X	X	X	X	X
	SOLYC03G115940.3.1	X	X	X	X	X	X	X		X	X	X
	SOLYC03G116890.3.1	X	X	X	X	X	X	X	X	X	X	X
	SOLYC03G117720.3.1	X	X	X	X	X	X	X	X	X	X	X
	SOLYC03G118320.1.1				X	X		X	X	X
	SOLYC03G119490.3.1							X	X	X
	SOLYC03G120500.3.1	X	X	X	X	X	X	X	X	X
	SOLYC03G120620.3.1	X	X	X	X	X	X	X	X	X	X	X
	SOLYC03G121400.1.1	X	X	X	X	X	X	X	X	X
	SOLYC04G005380.3.1	X	X	X	X	X	X	X	X	X
	SOLYC04G005480.1.1							X	X
	SOLYC04G005610.3.1	X	X	X	X	X	X	X	X	X
	SOLYC04G007000.1.1	X	X	X	X	X	X	X	X	X	X	X
	SOLYC04G007890.3.1	X	X	X	X	X	X	X	X	X
	SOLYC04G009180.2.1	X	X	X	X	X	X	X	X	X	X	X
	SOLYC04G015360.3.1	X	X	X	X	X	X	X	X	X	X	X
	SOLYC04G050520.3.1					X	X	X	X	X
	SOLYC04G072900.1.1	X	X	X	X	X	X	X	X	X	X	X
	SOLYC04G077510.3.1	X	X	X	X	X	X	X	X	X
	SOLYC04G080730.3.1						X			X
	SOLYC04G082480.3.1	X	X	X	X	X	X	X	X	X
	SOLYC04G082840.3.1						X			X
	SOLYC04G082910.1.1							X	X
	SOLYC05G007880.3.1	X	X	X	X	X	X	X	X	X	X	X
	SOLYC05G014260.3.1										X	X
	SOLYC05G047460.3.1	X	X	X	X	X	X	X	X	X
	SOLYC05G052040.1.1	X	X	X	X	X	X	X	X	X	X	X
	SOLYC05G052050.1.1	X	X	X	X	X	X	X	X	X	X	X
	SOLYC05G054420.3.1						X			X
	SOLYC05G056120.3.1	X	X	X	X	X	X	X	X	X	X	X
	SOLYC06G005170.3.1						X			X
	SOLYC06G053220.3.1	X	X	X	X	X	X	X	X	X	X	X
	SOLYC06G060230.3.1	X	X	X	X	X	X	X	X	X
	SOLYC06G060490.3.1	X	X	X	X	X	X	X	X	X	X	X
	SOLYC06G063070.3.1	X	X	X	X	X	X	X	X	X	X	X
	SOLYC06G066370.3.1	X	X	X	X	X	X	X	X	X	X	X
	SOLYC06G068210.2.1	X	X	X	X	X	X	X	X	X
	SOLYC06G068460.3.1	X	X	X	X	X	X	X	X	X	X	X
	SOLYC06G069230.3.1				X	X		X	X	X
	SOLYC06G069385.1.1	X	X	X	X	X	X	X	X	X
	SOLYC06G069760.3.1	X	X	X	X	X	X	X	X	X	X	X
	SOLYC06G072830.3.1							X	X	X
	SOLYC06G073090.3.1					X	X	X	X	X
	SOLYC06G073730.2.1	X	X	X	X	X	X	X	X	X	X	X
	SOLYC06G076660.3.1					X			X	X
	SOLYC06G083170.3.1	X	X	X	X	X	X	X	X	X	X	X
	SOLYC07G005140.3.1										X	X
	SOLYC07G005650.3.1	X	X	X	X	X	X	X	X	X	X	X
	SOLYC07G007250.3.1							X	X	X
	SOLYC07G008010.3.1	X	X	X	X	X	X	X	X	X
	SOLYC07G008540.3.1	X	X	X	X	X	X	X	X	X
	SOLYC07G032640.2.1								X
	SOLYC07G040680.3.1	X	X	X	X	X	X	X	X	X	X	X
	SOLYC07G041640.3.1	X	X	X	X	X	X	X	X	X
	SOLYC07G043620.3.1	X	X	X	X	X	X	X	X	X
	SOLYC07G052610.3.1							X	X	X
	SOLYC07G052740.3.1	X	X	X	X	X	X	X	X	X
	SOLYC07G053740.1.1	X	X	X	X	X	X	X	X	X	X	X
	SOLYC07G062680.2.1	X	X	X	X	X	X	X	X	X	X	X
	SOLYC07G063410.3.1	X	X	X	X	X	X	X	X	X	X	X
	SOLYC07G063420.3.1	X	X	X	X	X	X	X	X	X	X	X
	SOLYC07G063940.2.1	X	X	X	X	X	X	X	X	X	X	X
	SOLYC07G066060.3.1						X			X
	SOLYC07G066330.3.1	X	X	X	X	X	X	X	X	X
	SOLYC08G007230.2.1	X	X	X	X	X	X	X	X	X	X	X
	SOLYC08G007270.3.1	X	X	X	X	X	X	X	X	X	X	X
	SOLYC08G007820.1.1	X	X	X	X	X	X	X	X	X	X	X
	SOLYC08G008120.3.1							X	X	X
	SOLYC08G008280.3.1	X	X	X	X	X	X	X	X	X	X	X
	SOLYC08G062960.3.1	X	X	X	X	X	X	X	X	X	X	X
	SOLYC08G076490.2.1							X	X	X
	SOLYC08G078190.1.1	X	X	X	X	X	X	X	X	X	X	X
	SOLYC08G078300.3.1	X	X	X	X	X	X	X	X	X	X	X
	SOLYC08G080540.3.1	X	X	X	X	X	X	X	X	X	X	X
	SOLYC08G081960.2.1	X	X	X	X	X	X	X	X	X	X	X
	SOLYC08G082910.2.1	X	X	X	X	X	X	X	X	X
	SOLYC08G083230.2.1	X	X	X	X	X	X	X	X	X
	SOLYC09G010670.3.1	X	X	X	X	X	X	X	X	X	X	X
	SOLYC09G010840.1.1	X	X	X	X	X	X	X	X	X
	SOLYC09G011170.3.1	X	X	X	X	X	X	X	X	X	X	X
	SOLYC09G015770.3.1	X	X	X	X	X	X	X	X	X	X	X
	SOLYC09G025310.3.1	X	X	X	X	X	X	X	X	X
	SOLYC09G061280.3.1							X	X	X
	SOLYC09G064530.3.1	X	X	X	X	X	X	X	X	X
	SOLYC09G082830.3.1						X			X
	SOLYC09G090100.3.1						X			X
	SOLYC09G090910.2.1	X	X	X	X	X	X	X	X	X
	SOLYC09G091280.3.1	X	X	X	X	X	X	X	X	X
	SOLYC09G097870.3.1	X	X	X	X	X	X	X	X	X
	SOLYC10G005670.2.1				X			X	X	X
	SOLYC10G006130.1.1	X	X	X	X	X	X	X	X	X	X	X
	SOLYC10G009110.1.1	X	X	X	X	X	X	X	X	X	X	X
	SOLYC10G054010.1.1	X	X	X	X	X	X	X	X	X	X	X
	SOLYC10G076370.2.1	X	X	X	X	X	X	X	X	X	X	X
	SOLYC10G079840.2.1				X		X	X	X	X
	SOLYC10G084220.2.1	X	X	X	X	X	X	X	X	X
	SOLYC10G084340.2.1	X	X	X	X	X	X	X	X	X	X	X
	SOLYC10G084380.1.1	X	X	X	X	X	X	X	X	X	X	X
	SOLYC11G005660.2.1								X
	SOLYC11G006230.2.1	X	X	X	X	X	X	X	X	X		X
	SOLYC11G007860.1.1					X			X	X
	SOLYC11G011160.1.1	X	X	X	X	X	X	X	X	X
	SOLYC11G017470.2.1	X	X	X	X	X	X	X	X	X
	SOLYC11G020960.2.1							X	X	X
	SOLYC11G028020.2.1	X	X	X	X	X	X	X	X	X	X	X
	SOLYC11G068770.1.1				X	X	X	X	X	X
	SOLYC11G069500.2.1	X	X	X	X	X	X	X	X	X
	SOLYC11G072600.2.1	X	X	X	X	X	X	X	X	X	X	X
	SOLYC11G072630.2.1						X			X
	SOLYC12G006120.2.1	X	X	X	X	X	X	X	X	X	X	X
	SOLYC12G006790.2.1						X			X
	SOLYC12G007300.1.1	X	X	X	X	X	X	X	X	X
	SOLYC12G009090.2.1	X	X	X	X	X	X	X	X	X		X
	SOLYC12G013620.2.1	X	X	X	X	X	X	X	X	X	X	X
	SOLYC12G056590.2.1	X	X	X	X	X	X	X	X	X	X	X
	SOLYC12G056980.1.1	X	X	X	X	X	X	X	X	X	X	X
	SOLYC12G063050.2.1	X	X	X	X	X	X	X	X	X
	SOLYC12G087830.2.1	X	X	X	X	X	X	X	X	X	X	X
	SOLYC12G098520.2.1	X	X	X	X	X	X	X	X	X	X	X
	SOLYC12G099900.1.1										X	X
	SOLYC12G099970.2.1							X	X	X
